# Master transcription factor binding sites constitute the core of early replication control elements

**DOI:** 10.1101/2023.10.22.563497

**Authors:** Jesse L. Turner, Laura Hinojosa-Gonzalez, Takayo Sasaki, Satoshi Uchino, Athanasios Vouzas, Mariella S. Soto, Abhijit Chakraborty, Karen E. Alexander, Cheryl A. Fitch, Amber N. Brown, Ferhat Ay, David M. Gilbert

## Abstract

Eukaryotic genomes replicate in a defined temporal order called the replication timing (RT) program. RT is developmentally regulated with potential to drive cell fate transitions, but mechanisms controlling RT remain elusive. We previously identified “Early Replication Control Elements” (ERCEs) necessary for early RT, domain-wide transcription, 3D chromatin architecture and compartmentalization in mouse embryonic stem cells (mESCs) but, deletions identifying ERCEs were large and encompassed many putative regulatory elements. Here, we show that ERCEs are compound elements whose RT activity can largely be accounted for by multiple sites of diverse master transcription factor binding (subERCEs), distinguished from other such sites by their long-range interactions. While deletion of subERCEs had large effects on both transcription and RT, deleting transcription start sites eliminated nearly all transcription with moderate effects on RT. Our results suggest a model in which subERCEs respond to diverse master transcription factors by functioning both as transcription enhancers and as elements that organize chromatin domains structurally and support early RT, potentially providing a feed-forward loop to drive robust epigenomic change during cell fate transitions.
