## Supplementary Table 1 - gRNA and primer sequences for "Master transcription factor binding sites constitute the core of early replication control elements"

### Sheet: Sheet1
CRISPR/Cas9 sgRNA Information
gRNA	sequence	chr	start	end	strand	length
Z-OSN-G1	TTACTATGTAGCAGAGACAAAGG	chr16	48303452	48303474	-	23
Z-OSN-G2	GTATTGGGATCAAAGCGAGCTGG	chr16	48304026	48304048	-	23
A-G1	GGGTTAATGTGACTGGGCAGTGG	chr16	48308242	48308264	-	23
A-OSN-1-G1	CACTGTAGCTGTCACCAAAGAGG	chr16	48308671	48308693	+	23
A-OSN-1-G2	AAAGGGAACCTAGTTGCCTAAGG	chr16	48309344	48309366	-	23
A-TSS-G1	TAGACACTCTGTAACACAGAAGG	chr16	48309943	48309965	+	23
A-TSS-G2	CTGGCTTCCGAGGAACTGCGTGG	chr16	48310609	48310631	+	23
A-G2	GTGCACCTTTAACCAGCTGCAGG	chr16	48311861	48311883	-	23
B-G1	CACGTACACAGCTGCGGTAGTGG	chr16	48396802	48396824	-	23
B-OSN-1-G1	TGGATTGTGAGTACTCTAGCTGG	chr16	48422334	48422356	-	23
B-OSN-1-G2	GCTCTATAAAGATGCAAATGAGG	chr16	48422700	48422722	+	23
B-TSS-G1	CACGCCTACGTCCACGCGTACGG	chr16	48431251	48431273	-	23
B-TSS-G2	TGGAAACTCACGAATTCGCGTGG	chr16	48431391	48431413	-	23
B-OSN-2-G1	GGTGCATAAGGATCTTGAACTGG	chr16	48435552	48435574	-	23
B-OSN-2-G2	GTTGAGAAGGCACTTGTGAGTGG	chr16	48436048	48436070	-	23
B-G2	TCAGAGACGGAATCGCATCATGG	chr16	48443051	48443073	-	23
C-LEFT-G1	GTGTAAGGGTAGGATACGGTAGG	chr16	48581328	48581350	-	23
C-RIGHT-G1	TGAATGTGTGAGACATGCGAAGG	chr16	48601328	48601350	+	23
C-OSN-3-G1	CAGCCTGTTGAATTGACAGAAGG	chr16	48606304	48606326	+	23
C-OSN-3-G2	TCTCTTCCCTGTGCCGTAAGTGG	chr16	48607147	48607169	+	23
C-OSN-2-G1	AGAGTTTGTAGAATGCTCCGGGG	chr16	48608199	48608221	+	23
C-OSN-2-G2	ACAAGCATGGTAGGGCCTAAAGG	chr16	48608749	48608771	-	23
C-TSS-G1	TTCTGGCCATGTTTGGTTAGAGG	chr16	48611106	48611128	+	23
C-OSN-1-G1	GAGTAACTCAGGCAAAACGTTGG	chr16	48613166	48613188	-	23
C-OSN-1-G2	GGACCGGCCAACCTCCCTTAAGG	chr16	48614737	48614759	-	23
C-RIGHT-G2	GATGGTTAGCTATTGTGAACAGG	chr16	48615993	48616015	-	23
C-RIGHT-G3	GGAAGATATCCACCTATTCGTGG	chr16	48620346	48620368	-	23
PCR Primer Information
primer	sequence	chr	start	end	strand	length	Tm
Z-OSN-F	GCCACCAGGCTAGAACTTCC	chr16	48303161	48303180	+	20
Z-OSN-R	GCAGCTGTTAGGTTCTCCCT	chr16	48304298	48304317	-	20
A-F1	GGTGGCCCAGAAAAGTGTCA	chr16	48308090	48308109	+	20
A-OSN-1-F2	ATGTTCCCTGGTTGTCTGTCC	chr16	48308276	48308296	+	21
A-OSN-1-F1	GTGTGTGCTGATGTAGTGCC	chr16	48308303	48308322	+	20
A-TSS-F2	GCGGAGCAAGGGTTATTTGC	chr16	48309465	48309484	+	20
A-OSN-1-R1	ACACTGGTTCTAGAAGTAGGCC	chr16	48309492	48309513	-	22
A-TSS-F1	ACAGATTCCTGGGACACACC	chr16	48309554	48309573	+	20
A-OSN-1-R2	ATCACTTCTTTGAGGGTGTGTCC	chr16	48309565	48309587	-	23
A-TSS-R1	GGGGAAACCCACCAACTAGG	chr16	48310920	48310939	-	20
A-TSS-R2	GCTAGTGGTCCTTACCTGGC	chr16	48310962	48310981	-	20
A-F2	TCAACCTTAGACCACACACCAC	chr16	48311686	48311707	+	22
A-R1	GGCTAGCGTGGCATACCTTT	chr16	48312423	48312442	-	20
B-OSN-1-F1	AATGAGGGGTCCCTGGAACTA	chr16	48422308	48422328	+	21
B-OSN-1-R1	ACGTTCTTAGCCTTCCAAATTCCAC	chr16	48423014	48423038	-	25
B-TSS-F1	AGAAGAGCCACATAGCAGGC	chr16	48431161	48431180	+	20
B-TSS-R1	CGACTTCCCTGCTAAGTCCTC	chr16	48431527	48431547	-	21
B-OSN-2-F1	AAGCTAAGGTGCTGCCCAAG	chr16	48434744	48434763	+	20
B-OSN-2-R1	AGAGGGAGGGAGGAGGGATA	chr16	48437096	48437115	-	20
C-RIGHT-F1	GCTGTATTCACCCTGCTCCTT	chr16	48601059	48601079	+	21
C-RIGHT-F2	ACCAAAACACTCCTGGGGAAT	chr16	48601188	48601208	+	21
C-RIGHT-INT-R1	GGCTCATGGGATACGAGTATGG	chr16	48601943	48601964	-	22
C-RIGHT-INT-R2	TTATCCCATGCATCCCTGTAGC	chr16	48602119	48602140	-	22
C-OSN-3-F2	AGAGAGCCAAAGACCCCTGAG	chr16	48605910	48605930	+	21
C-OSN-3-F1	AGGGCGGCTGACATATTAACG	chr16	48605936	48605956	+	21
C-OSN-3-R2	CTTCCTAGGTTAGAGCACCTGTC	chr16	48607242	48607264	-	23
C-OSN-3-R1	TTGGGGTTCACTTGCTGTAGAC	chr16	48607290	48607311	-	22
C-OSN-2-F1	AGGAGGTTCTCGGTTTCTTTTGAGG	chr16	48608078	48608102	+	25
C-OSN-2-R1	TATCCTTGAATTCAGACATCCACTTGCG	chr16	48609186	48609213	-	28
C-TSS-F1	TCCACTGTTGTTTCCTGGTAGAG	chr16	48611060	48611082	+	23
C-OSN-1-F1	CACTGCCTTCAACTCCCACA	chr16	48612925	48612944	+	20
C-TSS-R1	AAAGTGAATTCAATGTGGCCTGG	chr16	48612953	48612975	-	23
C-OSN-1-F2	TACCACTCTGTCCCTGGCTC	chr16	48613850	48613869	+	20
C-OSN-1-R2	TAGGGCCTCGCTGATGAGT	chr16	48614331	48614350	-	19
C-OSN-1-R1	GATGAGCGCTGAGTCTCCAC	chr16	48615269	48615288	-	20
C-RIGHT-INT-F2	CGAGTGTAATTACGCTGCTGG	chr16	48615793	48615813	+	21
C-RIGHT-INT-F1	GAATGACGCCCAATCTTACAGC	chr16	48615875	48615896	+	22
C-RIGHT-R1	GGGAACATTGACCTGAGACCC	chr16	48616372	48616392	-	21
C-RIGHT-R2	CATGTACGTAGGCACTTCTGC	chr16	48616447	48616467	-	21
