## Supplementary Table 2 - deletion coordinates for "Master transcription factor binding sites constitute the core of early replication control elements"

### Sheet: Sheet1
deletion	chr	start	end	strand	length	gRNA-1-name	gRNA-1-sequence	gRNA-2-name	gRNA-2-sequence
Z-OSN	chr16	48303458	48304031	.	574	Z-OSN-G1	TTACTATGTAGCAGAGACAAAGG	Z-OSN-G2	GTATTGGGATCAAAGCGAGCTGG
A	chr16	48308248	48311866	.	3619	A-G1	GGGTTAATGTGACTGGGCAGTGG	A-G2	GTGCACCTTTAACCAGCTGCAGG
A-OSN-1	chr16	48308688	48309349	.	662	A-OSN-1-G1	CACTGTAGCTGTCACCAAAGAGG	A-OSN-1-G2	AAAGGGAACCTAGTTGCCTAAGG
A-OSN-2-TSS	chr16	48309960	48310625	.	666	A-TSS-G1	TAGACACTCTGTAACACAGAAGG	A-TSS-G2	CTGGCTTCCGAGGAACTGCGTGG
B	chr16	48396808	48443056	.	46249	B-G1	CACGTACACAGCTGCGGTAGTGG	B-G2	TCAGAGACGGAATCGCATCATGG
B-OSN-1	chr16	48422340	48422716	.	377	B-OSN-1-G1	TGGATTGTGAGTACTCTAGCTGG	B-OSN-1-G2	GCTCTATAAAGATGCAAATGAGG
B-TSS	chr16	48431257	48431396	.	140	B-TSS-G1	CACGCCTACGTCCACGCGTACGG	B-TSS-G2	TGGAAACTCACGAATTCGCGTGG
B-OSN-2	chr16	48435558	48436053	.	496	B-OSN-2-G1	GGTGCATAAGGATCTTGAACTGG	B-OSN-2-G2	GTTGAGAAGGCACTTGTGAGTGG
C	chr16	48581334	48620351	.	39018	C-LEFT-G1	GTGTAAGGGTAGGATACGGTAGG	C-RIGHT-G3	GGAAGATATCCACCTATTCGTGG
C-Left-20k	chr16	48581334	48601345	.	20012	C-LEFT-G1	GTGTAAGGGTAGGATACGGTAGG	C-RIGHT-G1	TGAATGTGTGAGACATGCGAAGG
C-Right-11.8k	chr16	48601345	48613171	.	11827	C-RIGHT-G1	TGAATGTGTGAGACATGCGAAGG	C-OSN-1-G1	GAGTAACTCAGGCAAAACGTTGG
C-Right-13.4k	chr16	48601345	48614742	.	13398	C-RIGHT-G1	TGAATGTGTGAGACATGCGAAGG	C-OSN-1-G2	GGACCGGCCAACCTCCCTTAAGG
C-Right-14.6k	chr16	48601345	48615998	.	14654	C-RIGHT-G1	TGAATGTGTGAGACATGCGAAGG	C-RIGHT-G2	GATGGTTAGCTATTGTGAACAGG
C-OSN-3	chr16	48606321	48607163	.	843	C-OSN-3-G1	CAGCCTGTTGAATTGACAGAAGG	C-OSN-3-G2	TCTCTTCCCTGTGCCGTAAGTGG
C-OSN-2	chr16	48608216	48608754	.	539	C-OSN-2-G1	AGAGTTTGTAGAATGCTCCGGGG	C-OSN-2-G2	ACAAGCATGGTAGGGCCTAAAGG
C-TSS	chr16	48611123	48613171	.	2049	C-TSS-G1	TTCTGGCCATGTTTGGTTAGAGG	C-OSN-1-G1	GAGTAACTCAGGCAAAACGTTGG
C-OSN-1	chr16	48613172	48614742	.	1571	C-OSN-1-G1	GAGTAACTCAGGCAAAACGTTGG	C-OSN-1-G2	GGACCGGCCAACCTCCCTTAAGG
