## Supplementary Table 3 - cell line genotypes for "Master transcription factor binding sites constitute the core of early replication control elements"

### Sheet: Sheet1
cell line	clone	allele	genotype by deletions present						additional information
			∆1	∆2	∆3	∆4	∆5	∆6
∆A-∆BOSN12-∆COSN123	A6	129SvImJ	∆A	∆B-OSN-1	∆B-OSN-2	∆C-OSN-1	∆C-OSN-2	∆C-OSN-3
		CAST EiJ	WT	WT	WT	WT	WT	WT
∆A-∆BOSN12-∆COSN123	C11	129SvImJ	∆A	∆B-OSN-1	∆B-OSN-2	∆C-OSN-1	∆C-OSN-2	∆C-OSN-3
		CAST EiJ	WT	WT	WT	WT	WT	WT
∆AOSN1-∆BOSN12-∆COSN123	D6	129SvImJ	∆A-OSN-1	∆B-OSN-1	∆B-OSN-2	∆C-OSN-1	∆C-OSN-2	∆C-OSN-3	only 1 clone
		CAST EiJ	WT	WT	WT	WT	WT	WT
∆A-∆BTSS-∆C	B10	129SvImJ	∆A	∆BTSS	∆C	∆C-OSN-2	∆C-OSN-3
		CAST EiJ	WT	WT	WT	WT	WT
∆A-∆BTSS-∆C	B12	129SvImJ	∆A	∆BTSS	∆C	∆C-OSN-2	∆C-OSN-3
		CAST EiJ	WT	WT	WT	WT	WT
∆A-∆COSN123	B7	129SvImJ	∆A	∆C-OSN-1	∆C-OSN-2	∆C-OSN-3
		CAST EiJ	WT	WT	WT	WT
∆A-∆COSN123	C9	129SvImJ	∆A	∆C-OSN-1	∆C-OSN-2	∆C-OSN-3
		CAST EiJ	WT	WT	WT	WT
∆A-∆COSN123	D8	129SvImJ	∆A	∆C-OSN-1	∆C-OSN-2	∆C-OSN-3
		CAST EiJ	WT	WT	WT	WT
∆A-∆COSN123	H10	129SvImJ	∆A	∆C-OSN-1	∆C-OSN-2	∆C-OSN-3
		CAST EiJ	WT	WT	WT	WT
∆Z-∆AOSN1-∆COSN123	A9	129SvImJ	∆Z-OSN	∆A-OSN-1	∆C-OSN-1	∆C-OSN-2	∆C-OSN-3
		CAST EiJ	WT	WT	WT	WT	WT
∆Z-∆AOSN1-∆COSN123	B4	129SvImJ	∆Z-OSN	∆A-OSN-1	∆C-OSN-1	∆C-OSN-2	∆C-OSN-3
		CAST EiJ	WT	WT	WT	WT	WT
∆AOSN1-∆COSN123	A6	129SvImJ	∆A-OSN-1	∆C-OSN-1	∆C-OSN-2	∆C-OSN-3
		CAST EiJ	WT	WT	WT	WT
∆AOSN1-∆COSN123	B6	129SvImJ	∆A-OSN-1	∆C-OSN-1	∆C-OSN-2	∆C-OSN-3
		CAST EiJ	WT	WT	WT	WT
∆AOSN1-∆COSN123	F4	129SvImJ	∆A-OSN-1	∆C-OSN-1	∆C-OSN-2	∆C-OSN-3
		CAST EiJ	WT	WT	WT	WT
∆Z-∆B-∆C	A6	129SvImJ	∆Z-OSN	∆B	∆C
		CAST EiJ	WT	WT	WT
∆Z-∆B-∆C	E5	129SvImJ	∆Z-OSN	∆B	∆C
		CAST EiJ	WT	WT	WT
∆ATSS-∆BTSS-∆CTSS	A1	129SvImJ	∆ATSS	∆BTSS	∆CTSS
		CAST EiJ	∆ATSS	WT	WT
∆ATSS-∆BTSS-∆CTSS	A8	129SvImJ	∆ATSS	∆BTSS	∆CTSS
		CAST EiJ	∆ATSS	WT	WT
∆ATSS-∆BTSS-∆CTSS	C4	129SvImJ	∆ATSS	∆BTSS	∆CTSS
		CAST EiJ	∆ATSS	WT	WT
∆BOSN12-∆COSN123	A2	129SvImJ	∆B-OSN-1	∆B-OSN-2	∆C-OSN-1	∆C-OSN-2	∆C-OSN-3		only 1 clone
		CAST EiJ	WT	WT	WT	WT	WT
∆BOSN1-∆COSN123	C4	129SvImJ	∆B-OSN-1	∆C-OSN-1	∆C-OSN-2	∆C-OSN-3
		CAST EiJ	WT	WT	WT	WT
∆BOSN1-∆COSN123	E6	129SvImJ	∆B-OSN-1	∆C-OSN-1	∆C-OSN-2	∆C-OSN-3
		CAST EiJ	WT	WT	WT	WT
∆BTSS	A10	129SvImJ	∆BTSS
		CAST EiJ	WT
∆BTSS-∆CTSS	C11	129SvImJ	∆BTSS	∆CTSS
		CAST EiJ	∆BTSS	WT
∆BTSS-∆CTSS	G3	129SvImJ	∆BTSS	∆CTSS
		CAST EiJ	WT	WT
∆BTSS-∆CTSS	H11	129SvImJ	∆BTSS	∆CTSS
		CAST EiJ	WT	WT
∆CTSS	C4	129SvImJ	WT
		CAST EiJ	∆CTSS
∆CTSS	C12	129SvImJ	∆CTSS
		CAST EiJ	WT
∆C-Left-20k	49	129SvImJ	∆C-Left-20k
		CAST EiJ	WT
∆C-Left-20k	85	129SvImJ	∆C-Left-20k
		CAST EiJ	WT
∆COSN1	2-28	129SvImJ	∆C-OSN-1
		CAST EiJ	WT
∆COSN1	2-33	129SvImJ	∆C-OSN-1
		CAST EiJ	WT
∆COSN1	4	129SvImJ	∆C-OSN-1-2.8k
		CAST EiJ	WT
∆COSN1	18	129SvImJ	∆C-OSN-1-2.8k
		CAST EiJ	WT
∆COSN123	A10	129SvImJ	∆C-OSN-1	∆C-OSN-2	∆C-OSN-3				1 biological clone with 4 independent technical replicates - see graph below
		CAST EiJ	WT	WT	WT
∆COSN12	B6	129SvImJ	∆C-OSN-1	∆C-OSN-2
		CAST EiJ	WT	WT
∆COSN12	C6	129SvImJ	∆C-OSN-1	∆C-OSN-2
		CAST EiJ	WT	WT
∆COSN12	D3	129SvImJ	∆C-OSN-1	∆C-OSN-2
		CAST EiJ	WT	WT
∆C-Right-11.8k	50	129SvImJ	WT						only 1 clone, 2 technnical replicates
		CAST EiJ	∆C-Right-11.8k
∆C-Right-13.4k	2-12	129SvImJ	∆C-Right-13.4k						this is what we forgot to show in the manuscript
		CAST EiJ	WT
∆C-Right-13.4k	2-49	129SvImJ	∆C-Right-13.4k
		CAST EiJ	WT
∆C-Right-14.6k	16	129SvImJ	∆C-Right-14.6k
		CAST EiJ
∆C-Right-14.6k	53	129SvImJ	∆C-Right-14.6k
		CAST EiJ
∆A-∆B-∆COSN123	5A-7	129SvImJ	∆A	∆B	∆C-OSN-1	∆C-OSN-2	∆C-OSN-3
		CAST EiJ	WT	∆B	WT	WT	WT
∆A-∆B-∆COSN123	2E-1	129SvImJ	∆A	∆B	∆C-OSN-1	∆C-OSN-2	∆C-OSN-3
		CAST EiJ	WT	WT	WT	WT	WT
∆AOSN1-∆B-∆COSN123	1A-4	129SvImJ	∆A-OSN-1	∆B	∆C-OSN-1	∆C-OSN-2	∆C-OSN-3
		CAST EiJ	WT	WT	WT	WT	WT
∆AOSN1-∆B-∆COSN123	5A-2	129SvImJ	∆A-OSN-1	∆B	∆C-OSN-1	∆C-OSN-2	∆C-OSN-3
		CAST EiJ	WT	WT	WT	WT	WT
∆AOSN1-∆B-∆COSN123	2A-2	129SvImJ	∆A-OSN-1	∆B	∆C-OSN-1	∆C-OSN-2	∆C-OSN-3
		CAST EiJ	WT	∆B	WT	WT	WT
∆AOSN1-∆B-∆COSN123	3C-4	129SvImJ	∆A-OSN-1	∆B	∆C-OSN-1	∆C-OSN-2	∆C-OSN-3
		CAST EiJ	WT	∆B	WT	WT	WT
∆AOSN1-∆B-∆COSN123	5A-6	129SvImJ	∆A-OSN-1	∆B	∆C-OSN-1	∆C-OSN-2	∆C-OSN-3
		CAST EiJ	WT	∆B	WT	WT	WT
∆AOSN1-∆COSN12	F3	129SvImJ	∆A-OSN-1	∆C-OSN-1	∆C-OSN-2
		CAST EiJ	WT	WT	WT
∆AOSN1-∆COSN12	G2	129SvImJ	∆A-OSN-1	∆C-OSN-1	∆C-OSN-2
		CAST EiJ	WT	WT	WT
∆AOSN1-∆BOSN1-∆COSN123	D9	129SvImJ	∆A-OSN-1	∆B-OSN-1	∆C-OSN-1	∆C-OSN-2	∆C-OSN-3
		CAST EiJ	WT	WT	WT	WT	WT
∆AOSN1-∆BOSN1-∆COSN123	F11	129SvImJ	∆A-OSN-1	∆B-OSN-1	∆C-OSN-1	∆C-OSN-2	∆C-OSN-3
		CAST EiJ	WT	WT	WT	WT	WT
∆A-∆COSN12	A3	129SvImJ	∆A	∆C-OSN-1	∆C-OSN-2
		CAST EiJ	WT	WT	WT
∆A-∆COSN12	D6	129SvImJ	∆A	∆C-OSN-1	∆C-OSN-2
		CAST EiJ	WT	WT	WT
∆A-∆BOSN1-∆COSN123	B1	129SvImJ	∆A	∆B-OSN-1	∆C-OSN-1	∆C-OSN-2	∆C-OSN-3		only 1 clone
		CAST EiJ	WT	WT	WT	WT	WT
COSN123 129 allele
COSN123 Cas allele
