## Supplementary Table 4 - pairwise comparisons for "Master transcription factor binding sites constitute the core of early replication control elements"

### Sheet: deltadeltaArea
DEL 1	DEL 2	delta delta	p-value
A.B.C	A.B.COSN123	4.94052	0.20098	p-value
A.B.C	A.BOSN12.BTSS.COSN123	-13.642	0.00259974	<=0.01
A.B.C	A.BOSN12.COSN123	-10.4087	0.00179982	<=0.05
A.B.C	A.BTSS.C	-7.92916	0.0319968	<=0.10
A.B.COSN123	A.BOSN12.COSN123	-15.3492	0.00669933	N.S
A.BOSN12.COSN123	A.BOSN12.BTSS.COSN123	-3.23335	0.166583
A.BOSN12.COSN123	A.BOSN1.COSN123	-11.8742	9.999e-05
A.BOSN12.COSN123	A.BTSS.C	2.87038	0.485551
A.BOSN12.COSN123	AOSN.BOSN1.COSN123	-16.6521	9.999e-05
A.BOSN1.COSN123	A.COSN123	0.0795025	0.976802
A.BTSS.C	A.C	-8.98738	0.0123988
A.BTSS.C	B.C	-12.6678	9.999e-05
A.C	A.COSN123	-5.47393	0.0136986
A.C	AOSN.COSN123	-11.2827	0.00119988
A.COSN123	AOSN.COSN123	-5.80879	0.0482952
A.COSN123	COSN123	-4.1504	0.0241976
AOSN.BOSN12.COSN123	AOSN.BOSN1.COSN123	-6.31703	0.0785921
AOSN.BOSN12.COSN123	AOSN.COSN123	-7.26845	0.0379962
AOSN.BOSN12.COSN123	COSN123	-5.61006	0.10279
AOSN.BOSN1.COSN123	AOSN.COSN123	-0.951421	0.69893
AOSN.BOSN1.COSN123	COSN123	0.706975	0.705729
AOSN.COSN123	COSN123	1.6584	0.512749
AOSN.COSN123	Z.AOSN.COSN123	-0.6634	0.810419
ATSS.BTSS.CTSS	BTSS.CTSS	1.13516	0.853515
B.C	BOSN12.COSN123	0.490433	0.890811
B.C	Z.B.C	0.214884	0.923508
BOSN12.COSN123	BOSN1.COSN123	-6.60662	0.00159984
BOSN1.COSN123	COSN123	0.290705	0.90111
BTSS	BTSS.CTSS	5.63312	0.0555944
C	CL20k	-9.00928	0.00129987
C	COSN1	-10.7586	9.999e-05
C	COSN12	-2.80972	0.232277
C	COSN123	1.21183	0.555344
C	CR11.8k	-6.1851	0.235976
C	CR13.4k	-1.43305	0.494351
C	CR14.6k	-4.1319	0.0884912
C	CTSS	-3.1089	0.20398
COSN123	COSN12	-4.02156	0.115488
COSN123	CR11.8k	-7.39693	0.191181
COSN123	CR14.6k	-5.46745	0.0212979
