## Supplementary Table 5 - Bruseq for "Master transcription factor binding sites constitute the core of early replication control elements"

### Sheet: Sheet1
DELETION	CLONE	ALLELE	CLASS	domain	morc1	dppa2	dppa4
A.BOSN12.BTSS.COSN123	C4	1	DEL	36.222	9.52629	3.54466	23.1511
A.BOSN12.BTSS.COSN123	C4	2	CON	910.834	807.481	52.695	50.6584
A.BOSN12.COSN123	A6	1	DEL	57.3217	39.0298	1.27618	17.0157
A.BOSN12.COSN123	A6	2	CON	1034.17	972.183	25.026	36.9644
A.BOSN12.COSN123	C11	1	DEL	52.4399	35.0538	1.267	16.1191
A.BOSN12.COSN123	C11	2	CON	982.47	912.552	32.5602	37.3578
A.COSN12	A3	1	DEL	396.896	361.575	6.53061	28.7899
A.COSN12	A3	2	CON	1053.51	905.875	82.4483	65.1835
A.COSN12	D6	1	DEL	287.472	246.012	6.5575	34.9028
A.COSN12	D6	2	CON	900.506	711.476	109.297	79.733
AOSN.BOSN12.COSN123	D6	1	DEL	101.223	35.1462	39.302	26.7752
AOSN.BOSN12.COSN123	D6	2	CON	872.391	794.965	37.9271	39.4988
AOSN.COSN12	F3	1	DEL	293.737	193.818	60.0582	39.8605
AOSN.COSN12	F3	2	CON	753.455	580.082	96.3611	77.0122
AOSN.COSN12	G2	1	DEL	497.221	400.08	59.1667	37.9745
AOSN.COSN12	G2	2	CON	963.768	815.166	76.1331	72.4697
ATSS	A1	2	DEL	659.209	630.447	1.25051	27.5111
ATSS	A8	2	DEL	711.82	660.968	6.67545	44.1758
ATSS	C4	2	DEL	853.539	791.286	2.01999	60.2325
ATSS.BTSS.CTSS	A1	1	DEL	66.9415	41.1698	4.37632	21.3953
ATSS.BTSS.CTSS	A8	1	DEL	57.873	31.9736	2.69962	23.1998
ATSS.BTSS.CTSS	C4	1	DEL	52.9434	16.9893	1.9755	33.9786
BTSS	A10	1	DEL	119.152	77.5834	19.7945	21.7739
BTSS	A10	2	CON	285.048	214.174	20.8572	50.0167
BTSS	C11	2	DEL	121.449	19.269	62.4884	39.6914
BTSS.CTSS	C11	1	DEL	158.201	74.9075	54.6887	28.6048
BTSS.CTSS	G3	1	DEL	169.491	73.6689	69.7469	26.0756
BTSS.CTSS	G3	2	CON	643.677	519.366	78.3812	45.9298
BTSS.CTSS	H11	1	DEL	129.123	59.6711	48.856	20.5957
BTSS.CTSS	H11	2	CON	613.685	517.15	54.5483	41.9865
COSN12	B6	1	DEL	349.245	221.389	91.8161	36.04
COSN12	B6	1	DEL	355.764	231.507	84.448	39.8084
COSN12	B6	1	DEL	349.245	221.389	91.8161	36.04
COSN12	B6	1	DEL	355.764	231.507	84.448	39.8084
COSN12	B6	2	CON	734.3	621.896	67.232	45.1715
COSN12	B6	2	CON	727.657	594.544	76.1995	56.9144
COSN12	B6	2	CON	734.3	621.896	67.232	45.1715
COSN12	B6	2	CON	727.657	594.544	76.1995	56.9144
COSN12	D3	1	DEL	315.42	209.894	74.7964	30.7303
COSN12	D3	1	DEL	353.91	231.815	85.7963	36.2985
COSN12	D3	1	DEL	315.42	209.894	74.7964	30.7303
COSN12	D3	1	DEL	353.91	231.815	85.7963	36.2985
COSN12	D3	2	CON	713.052	565.302	82.0831	65.6664
COSN12	D3	2	CON	707.471	562.672	85.2943	59.5037
COSN12	D3	2	CON	713.052	565.302	82.0831	65.6664
COSN12	D3	2	CON	707.471	562.672	85.2943	59.5037
CTSS	C12	1	DEL	410.371	278.748	98.0485	33.5738
CTSS	C12	1	DEL	419.417	289.051	103.023	27.3427
CTSS	C12	1	DEL	410.371	278.748	98.0485	33.5738
CTSS	C12	1	DEL	419.417	289.051	103.023	27.3427
CTSS	C12	2	CON	579.17	452.512	77.1458	49.5115
CTSS	C12	2	CON	558.323	428.959	71.8274	57.5371
CTSS	C12	2	CON	579.17	452.512	77.1458	49.5115
CTSS	C12	2	CON	558.323	428.959	71.8274	57.5371
CTSS	C4	1	CON	364.414	233.929	95.8788	34.6056
CTSS	C4	1	CON	372.508	246.243	101.641	24.6243
CTSS	C4	1	CON	364.414	233.929	95.8788	34.6056
CTSS	C4	1	CON	372.508	246.243	101.641	24.6243
CTSS	C4	2	DEL	628.943	466.577	89.9352	72.4311
CTSS	C4	2	DEL	567.132	428.358	79.0162	59.7578
CTSS	C4	2	DEL	628.943	466.577	89.9352	72.4311
CTSS	C4	2	DEL	567.132	428.358	79.0162	59.7578
